# 3D Mitochondrial Structure in Aging Human Skeletal Muscle: Insights into MFN-2 Mediated Changes

**DOI:** 10.1101/2023.11.13.566502

**Authors:** Estevão Scudese, Zer Vue, Prassana Katti, Andrea G. Marshall, Mert Demirci, Larry Vang, Edgar Garza López, Kit Neikirk, Bryanna Shao, Han Le, Dominique Stephens, Duane D. Hall, Rahmati Rostami, Taylor Rodman, Kinuthia Kabugi, Chanel Harris, Jian-qiang Shao, Margaret Mungai, Salma T. AshShareef, Innes Hicsasmaz, Sasha Manus, Celestine Wanjalla, Aaron Whiteside, Revathi Dasari, Clintoria Williams, Steven M. Damo, Jennifer A. Gaddy, Brian Glancy, Estélio Henrique Martin Dantas, André Kinder, Ashlesha Kadam, Dhanendra Tomar, Fabiana Scartoni, Matheus Baffi, Melanie R. McReynolds, Mark A. Phillips, Anthonya Cooper, Sandra A. Murray, Anita M. Quintana, Vernat Exil, Annet Kirabo, Bret C. Mobley, Antentor Hinton

## Abstract

Age-related atrophy of skeletal muscle, is characterized by loss of mass, strength, endurance, and oxidative capacity during aging. Notably, bioenergetics and protein turnover studies have shown that mitochondria mediate this decline in function. Although exercise has been the only therapy to mitigate sarcopenia, the mechanisms that govern how exercise serves to promote healthy muscle aging are unclear. Mitochondrial aging is associated with decreased mitochondrial capacity, so we sought to investigate how aging affects mitochondrial structure and potential age-related regulators. Specifically, the three-dimensional (3D) mitochondrial structure associated with morphological changes in skeletal muscle during aging requires further elucidation. We hypothesized that aging causes structural remodeling of mitochondrial 3D architecture representative of dysfunction, and this effect is mitigated by exercise. We used serial block-face scanning electron microscopy to image human skeletal tissue samples, followed by manual contour tracing using Amira software for 3D reconstruction and subsequent analysis of mitochondria. We then applied a rigorous *in vitro* and *in vivo* exercise regimen during aging. Across 5 human cohorts, we correlate differences in magnetic resonance imaging, mitochondria 3D structure, exercise parameters, and plasma immune markers between young (under 50 years) and old (over 50 years) individuals. We found that mitochondria we less spherical and more complex, indicating age-related declines in contact site capacity. Additionally, aged samples showed a larger volume phenotype in both female and male humans, indicating potential mitochondrial swelling. Concomitantly, muscle area, exercise capacity, and mitochondrial dynamic proteins showed age-related losses. Exercise stimulation restored mitofusin 2 (MFN2), one such of these mitochondrial dynamic proteins, which we show is required for the integrity of mitochondrial structure. Furthermore, we show that this pathway is evolutionarily conserved as Marf, the MFN2 ortholog in *Drosophila*, knockdown alters mitochondrial morphology and leads to the downregulation of genes regulating mitochondrial processes. Our results define age-related structural changes in mitochondria and further suggest that exercise may mitigate age-related structural decline through modulation of mitofusin 2.

**Graphical Abstract:**

Age-related skeletal muscle atrophy shows morphological alterations in mitochondrial structure associated with declining function. Our findings propose that exercise intervention may counteract these structural declines by reinstating levels of mitofusin 2, thus highlighting a potential mechanism by which exercise attenuates age-induced mitochondrial dysfunction.
