## Supplementary material for "3D Mitochondrial Structure in Aging Human Skeletal Muscle: Insights into MFN-2 Mediated Changes": File 2

### Sheet: Young Male
CASE	AGE	Tibia diameter (cm)	Tibia CSA (cm^2)	Total Muscle Diameter (cm)	Muscle CSA (cm^2)	TIBIA TO TOTAL MUSCLE RATIO
1	49	2.7 x 1.7 cm	4.59	7.4 x 5.9 cm	43.66	0.105131
2	46	3.3 x 2.3 cm	7.59	12.7 x 8.4 cm	106.68	0.0711474
3	42	3.8 x 1.7 cm	6.46	11.2 x 9.3 cm	104.16	0.06202
4	43	3.6 x 1.9 cm	6.84	12.6 x 7.9 cm	99.54	0.0687161
5	26	3.1 x 1.8 cm	5.58	11.8 x 6.5 cm	76.7	0.072751
6	40	4.2 x 2.7 cm	11.34	12.9 x 9.3 cm	119.97	0.0945236
7	23	3.5 x 2.4 cm	8.4	11.5 x 9.9 cm	113.85	0.0737813
8	48	4.0 x 2.3 cm	9.2	11.9 x 7.9 cm	94.01	0.0978619
9	22	3.8 x 2.8 cm	10.64	12.5 x 7.4 cm	92.5	0.115027
10	24	3.1 x 2.2 cm	6.82	9.7 x 7.6 cm	73.72	0.0925122
Mean	36.3		7.746		92.479	0.0853471
SD	11.1659		2.15619		22.5757	0.0178862

### Sheet: Old Male
CASE	AGE	Tibia diameter (cm)	Tibia CSA (cm^2)	Total Muscle Diameter (cm)	Muscle CSA (cm^2)	TIBIA TO TOTAL MUSCLE RATIO
1	62	3.6 x 2.4 cm	8.64	12.1 x 8.9 cm	107.69	0.0802303
2	51	3.3 x 2.3 cm	7.59	10.7 x 7.6 cm	81.32	0.093335
3	61	3.4 x 2.7 cm	9.18	12.5 x 10.4 cm	130	0.0706154
4	76	4.2 x 2.2 cm	9.24	11.5 x 7.6 cm	87.4	0.105721
5	69	3.1 x 2.1 cm	6.51	8.0 x 6.3 cm	50.4	0.129167
6	50	2.9 x 1.9 cm	5.51	8.0 x 4.9 cm	39.2	0.140561
7	76	3.6 x 2.5 cm	9	11.5 x 8.2 cm	94.3	0.0954401
8	66	3.4 x 2.4 cm	8.16	11.3 x 7.4 cm	83.62	0.0975843
9	81	2.9 x 2.7 cm	7.83	11.0 x 9.2 cm	101.2	0.0773715
10	75	3.7 x 2.1 cm	7.77	12.4 x 7.8 cm	96.72	0.080335
Mean	66.7		7.943		87.185	0.097036
SD	10.7088		1.20198		26.4457	0.0227667

### Sheet: Young Females
CASE	AGE	Tibia diameter (cm)	Tibia CSA (cm^2)	Total Muscle Diameter (cm)	Muscle CSA (cm^2)	TIBIA TO TOTAL MUSCLE RATIO
1	15	2.4 x 2.2 cm	5.28	9.8 x 8.7cm	85.26	0.0619282
2	36	3.7 x 2.4 cm	8.88	10.5 x 7.9 cm	82.95	0.107052
3	38	3.3 x 2.5 cm	8.25	10.9 x 8.4 cm	91.56	0.0901048
4	42	2.6 x 2.4 cm	6.24	10.3 x 8.4 cm	86.52	0.0721221
5	46	2.8 x 2.0 cm	5.6	10.1 x 7.60 cm	76.76	0.0729547
6	45	2.4 x 1.9 cm	4.56	10.5 x 8.7 cm	91.35	0.0499179
7	48	3.3 x 2.0 cm	6.6	11.60 x 7.2 cm	83.52	0.079023
8	20	3.2 x 2.5 cm	8	11.2 x 8.5 c	95.2	0.0840336
9	43	3.0 x 1.7 cm	5.1	10.2 x 7.9 cm	80.58	0.0632911
10	28	2.9 x 2.4 cm	6.96	11.6 x 8.5 cm	98.6	0.0705882
Mean	36.1		6.547		87.23	0.0751016
SD	11.4256		1.4631		6.8218	0.0160631

### Sheet: Old Females
CASE	AGE	Tibia diameter (cm)	Tibia CSA (cm^2)	Total Muscle Diameter (cm)	Muscle CSA (cm^2)	TIBIA TO TOTAL MUSCLE RATIO
1	74	2.3 x 2.4 cm	5.52	9.0 x 7.9 cm	71.1	0.0776371
2	75	2.7 x 2.1 cm	5.67	9.3 x 7.0 cm	65.1	0.0870968
3	62	3.1 x 2.6 cm	8.06	9.3 x 7.8 cm	72.54	0.111111
4	68	3.5 x 2.6 cm	9.1	13.1 x 9.9 cm	129.69	0.0701673
5	81	2.5 x 1.6 cm	4	10.6 x 6.2 cm	65.72	0.0608643
6	54	3.0 x 2 .2 cm	6.6	9.1 x 7.2 cm	65.52	0.100733
7	82	2.6 x 2.1 cm	5.46	9.9 x 8.0 cm	79.2	0.0689394
8	78	2.7 x 1.8 cm	4.86	7.1 X 6.1 cm	43.31	0.112214
9	61	3.2 x 2.4 cm	7.68	11.7 x 8.3 cm	97.11	0.0790856
10	78	2.8 x 2.2 cm	6.16	10.2 x 7.8 cm	79.56	0.0774258
Mean	71.3		6.311		76.885	0.0845274
SD	9.55743		1.56436		23.0513	0.0178858
