## Supplementary material for "3D Mitochondrial Structure in Aging Human Skeletal Muscle: Insights into MFN-2 Mediated Changes": File 3

### Sheet: Young
Case Number	Site	Sex	Age	Diagnosis	Histology
#1	Thigh	F	16	No significant histopathologic abnormality	No abnormalities
#2	Vastus lateralis	F	21	No significant histopathologic abnormality	Mild atrophy
#3	Thigh	M	21	Normal muscle	No abnormalities
#4	Quadriceps	M	26	Normal muscle	No abnormalities
#5	Thigh	M	29	No significant histopathologic abnormality	No abnormalities

### Sheet: Old
Case Number	Site	Sex	Age	Diagnosis	Histology	History Provided with Biopsy
#1	Thigh	F	48	No significant histopathologic abnormality	No abnormalities	Clinical diagnosis: myopathy
#2	Thigh	F	58	BCM: Mild nonspecific features	Scattered atrophyic and rare degenerating fiber	Progressive leg weakness and suspected myositis
#3	Thigh	M	59	No significant histopathologic abnormality	Scattered mildly atrophic fibers	Leg cramping and leg weakness
#4	Vastus lateralis	F	68	Normal muscle	No abnormalities	Proximal weakness and rash following flu shot. EMG: mild inflammatory myopathy
