## Supplementary material for "3D Mitochondrial Structure in Aging Human Skeletal Muscle: Insights into MFN-2 Mediated Changes": File 1

### Sheet: Young Male
CASE	AGE	Thigh Diameter (cm)	Thigh CSA (cm^2)	Femur Diameter (cm)	Femur CSA (cm^2)	THIGH TO FEMUR RATIO
1	19	15.3x16.1cm	246.33	2.8x2.4cm	6.72	36.6563
2	27	17.4x18.4cm	320.16	2.7x2.9cm	7.83	40.8889
3	29	14.7x14.4cm	211.68	3.0x3.1cm	9.3	22.7613
4	34	14.2x16.1cm	228.62	2.7x2.5cm	6.75	33.8696
5	37	14.4x16.3cm	234.72	2.7x2.5cm	6.75	34.7733
6	42	13.3x13.6cm	180.88	2.9x2.6cm	7.54	23.9894
7	43	13.4x14.6cm	195.64	2.5x3.1cm	7.75	25.2439
8	45	17.7x13.4cm	237.18	3.2x2.6cm	8.32	28.5072
9	48	13.4x13.1cm	175.54	2.5x2.6cm	6.5	27.0062
10	48	16.3x14.2cm	231.46	2.4x2.3cm	5.52	41.9312
Mean	37.2		226.221		7.298	31.5627
SD	9.79569		41.1305		1.0714	6.99923

### Sheet: Old Male
CASE	AGE	Thigh Diameter (cm)	Thigh CSA (cm^2)	Femur Diameter (cm)	Femur CSA (cm^2)	THIGH TO FEMUR RATIO
1	70	17.5x16.1	281.75	2.9x3.3	9.57	29.441
2	69	13.2x12.8	168.96	2.8x2.6	7.28	23.2088
3	77	12.4x12.4	153.76	2.7x2.8	7.56	20.3386
4	86	13.7x13.8	189.06	2.5x3.4	8.5	22.2424
5	78	7.4x13.1	96.94	2.6x2.5	6.5	14.9138
6	74	7.1x15.7	111.47	3.6x3.0	10.8	10.3213
7	74	14.5x12.5	181.25	2.9x3.3	9.57	18.9394
8	71	11.6x12.4	143.84	2.9x2.4	6.96	20.6667
9	67	16.1x14.3	230.23	3.1x2.8	8.68	26.5242
10	67	12.6x13.7	172.62	3.1x2.6	8.06	21.4169
Mean	73.3		172.988		8.348	20.8013
SD	5.88878		53.9916		1.34653	5.41437

### Sheet: Young Females
CASE	AGE	Thigh Diameter (cm)	Thigh CSA (cm^2)	Femur Diameter (cm)	Femur CSA (cm^2)	THIGH TO FEMUR RATIO
1	19	11.2x10.3cm	115.36	2.2x2.4cm	5.28	21.8485
2	25	11.2x10.0cm	112	1.9x2.1cm	3.99	28.0702
3	28	11.2x11.0cm	123.2	2.4x2.2cm	5.28	23.3333
4	29	11.6x10.7cm	124.12	2.3x2.2cm	5.06	24.5296
5	37	10.9x10.1cm	110.09	1.8x2.0cm	3.6	30.5806
6	41	13.5x14.0cm	189	2.6x2.5cm	6.5	29.0769
Mean	29.8333		128.962		4.95167	26.2399
SD	8.01041		29.9669		1.03697	3.48991

### Sheet: Old Females
CASE	AGE	Thigh Diameter (cm)	Thigh CSA (cm^2)	Femur Diameter (cm)	Femur CSA (cm^2)	THIGH TO FEMUR RATIO
1	79	12.8x9.8cm	125.44	3.1x2.9cm	8.99	13.9533
2	79	10.9x11.7cm	127.53	2.5x2.2cm	5.5	23.1873
3	79	8.7x13.3cm	115.71	3.0x2.4cm	7.2	16.0708
4	73	10.7x11.1cm	118.77	2.3x2.7cm	6.21	19.1256
5	67	9.2x15.9cm	146.28	2.6x2.5cm	6.5	22.5046
6	66	10.7x15.1cm	161.57	2.5x3.1cm	7.75	20.8477
7	65	11.8x11.8cm	139.24	2.6x2.5cm	6.5	21.4215
8	57	10.4x12.2cm	126.88	2.5x2.6cm	6.5	19.52
9	61	12.1x10.3cm	124.63	2.1x2.2cm	4.62	26.9762
10	64	8.2x7.0cm	57.4	2.3x2.1cm	4.83	11.8841
11	66	9.7x12.8cm	124.16	2.5x2.4cm	6	20.6933
12	70	10.9x14.0cm	152.6	2.8x2.4cm	6.72	22.7083
13	78	10.5x9.9cm	103.95	2.5x2.7cm	6.75	15.4
Mean	69.5385		124.935		6.46692	19.561
SD	7.44553		25.6639		1.15494	4.21479
