## Supplementary material for "3D Mitochondrial Structure in Aging Human Skeletal Muscle: Insights into MFN-2 Mediated Changes": File 4

### Sheet: Young Men
		Body Composition			VO2max walking 6-min test		Grip strength Kgf		Localized Muscle Endurance (Rep number) Rikli e Jones
Sample	Age	Weight (Kg)	Height (m)	BMI	Distance (m)	VO2max ml/(kg. min)	Right	Left	LME (Upper Body)	LME (Lower Body)
Sample #1	25	66.45	1.74	21.9481	600	21.98	55.2	60.2	22	31
Sample #2	25	71.5	1.69	25.0341	831	28.91	57.4	54.3	22	32
Sample #3	22	67.2	1.81	20.5122	840	29.18	49	48.6	23	22
Sample #4	23	63.7	1.75	20.8	800	27.98	47.3	53.5	19	26
Sample #5	34	80.2	1.72	27.1092	660	23.78	44.8	34.7	21	29
Sample #6	23	80	1.69	28.0102	710	25.28	56.8	56	20	25
Sample #7	21	72.85	1.69	25.5068	730	25.88	52.2	53.2	22	32
Sample #8	30	96.3	1.82	29.0726	691	24.71	52.5	49.2	19	27
Sample #9	27	93.3	1.73	31.1738	720	25.58	54.2	54	18	27
Sample #10	21	64.4	1.71	22.0239	730	25.88	42.5	45.1	20	27
Sample #11	21	62	1.71	21.2031	760	26.78	57.2	56.2	20	25
Sample #12	20	67.65	1.72	22.8671	820	28.58	48.7	40.3	24	31
Sample #13	22	59.25	1.65	21.7631	670	24.08	41.5	38	20	30
Sample #14	24	91	1.73	30.4053	620	22.58	51.4	52.2	18	30
Sample #15	24	57.9	1.76	18.6919	820	28.58	42.9	36.4	22	28
Sample #16	30	72	1.73	24.0569	830	28.88	49.3	51.8	26	29
Sample #17	21	77.7	1.76	25.0839	780	27.38	48.5	39.8	23	25
Sample #18	20	59.1	1.64	21.9735	700	24.98	50.1	50.3	33	32
Sample #19	19	55.7	1.67	19.972	760	26.78	35.8	40.2	23	24
Sample #20	21	81	1.71	27.7008	710	25.28	49.1	49.2	20	7
Sample #21	21	100.75	1.83	30.0845	600	21.98	57.5	52.1	19	23
Sample #22	25	80.3	1.71	27.4614	640	23.18	61.8	53.8	26	34
Sample #23	23	84.3	1.75	27.5265	670	24.08	50.2	50.3	21	23
Sample #24	35	88	1.81	26.8612	821	28.61	72.8	69.7	21	27
Sample #25	19	55	1.7	19.0311	782	27.44	41.7	38.1	19	17
Sample #26	19	54	1.78	17.0433	770	27.08	59.8	58.3	20	16
Sample #27	26	108	1.85	31.5559	740	26.18	53.2	32.6	19	31
Mean	23.7407	74.4278	1.73556	24.6101	733.519	25.9856	51.237	48.8185	21.4815	26.2963
SD	4.29304	14.9311	0.053804	4.13742	73.2416	2.19725	7.54709	8.79401	3.14239	5.83632

### Sheet: Young Women
		Body Composition			VO2max walking 6-min test		Grip strength Kgf		Localized Muscle Endurance (Rep number) Rikli e Jones
Sample	Age	Weight (Kg)	Height (m)	BMI	Distance (m)	VO2max ml/(kg. min)	Right	Left	LME (Upper Body)	LME (Lower Body)
Sample #1	21	70.1	1.7	24.2561	720	25.58	31.8	32.5	23	29
Sample #2	21	61.65	1.66	22.3726	710	25.28	28.3	29	22	30
Sample #3	22	86	1.62	32.7694	680	24.38	37.4	33.1	22	31
Sample #4	23	65.1	1.5	28.9333	670	24.08	25	24.5	20	28
Sample #5	23	51	1.8	15.7407	610	22.28	23.9	26.3	19	24
Sample #6	26	74.66	1.44	36.005	500	18.98	22	22.9	20	26
Sample #7	22	61	1.62	23.2434	650	23.48	37.7	38.9	27	23
Sample #8	23	77	1.71	26.3329	610	22.28	32.4	32.9	19	21
Mean	22.625	68.3137	1.63125	26.2067	643.75	23.2925	29.8125	30.0125	21.5	26.5
SD	1.59799	10.9526	0.116059	6.36227	70.8998	2.12699	5.99844	5.32955	2.67261	3.58569

### Sheet: Old Men
			Body Composition			VO2max walking 6-min test	Grip strength Kgf		Localized Muscle Endurance (Rep number) Rikli e Jones
NAME	Age	Weight (Kg)	Height (m)	BMI	Distance (m)	VO2max ml/(kg. min)	Right	Left	LME (Upper Body)	LME (Lower Body)
Sample #1	75	71.1	1.7	24.6021	732	25.94	33	33	20	12
Sample #2	76	85.2	1.71	29.1372	512	19.34	35	34	22	13
Sample #3	63	79.5	1.68	28.1675	496.2	18.866	36	35	20	14
Sample #4	71	87.2	1.81	26.617	568.9	21.047	34	34	22	12
Sample #5	70	89	1.77	28.4082	568.4	21.032	33	32	21	18
Sample #6	65	78.3	1.67	28.0756	633.4	22.982	20	21	20	17
Sample #7	76	77.9	1.69	27.275	598.1	21.923	21.5	24	20	19
Sample #8	66	81.2	1.77	25.9185	801	28.01	34	35	21	20
Sample #9	64	88.2	1.74	29.132	710.3	25.289	25.5	24	23	15
Sample #10	75	79.8	1.69	27.9402	612.3	22.349	22.5	23	20	18
Sample #11	75	90.2	1.77	28.7912	603.2	22.076	34	33	19	17
Sample #12	71	89	1.74	29.3962	740.2	26.186	33	31	18	20
Mean	70.5833	83.05	1.72833	27.7884	631.333	22.92	30.125	29.9167	20.5	16.25
SD	4.96274	5.94497	0.0446875	1.45019	95.17	2.8551	5.91272	5.28219	1.3817	2.95804

### Sheet: Old Women
			Body Composition		VO2max walking 6-min test		Grip strength Kgf		Localized Muscle Endurance (Rep number) Rikli e Jones
NAME	Age	Weight (Kg)	Height (m)	BMI	Distance (m)	VO2max ml/(kg. min)	Right	Left	LME (Upper Body)	LME (Lower Body)
Sample #1	63	70.1	1.57	28.4393	492.5	18.755	31	31	18	8
Sample #2	62	53.7	1.49	24.1881	579	21.35	22	22	14	10
Sample #3	75	78.2	1.55	32.5494	410	16.28	21	20	18	12
Sample #4	70	55.5	1.51	24.341	513	19.37	22	21	11	11
Sample #5	60	65.5	1.45	31.1534	593.4	21.782	18	18	15	12
Sample #6	68	72.2	1.5	32.0889	419.5	16.565	17	17	13	10
Sample #7	73	71.1	1.44	34.2882	484	18.5	22	21.5	16	11
Sample #8	60	72.6	1.48	33.1446	512	19.34	20	18	18	11
Sample #9	61	66.5	1.44	32.0698	494.3	18.809	21.5	21.5	12	10
Sample #10	70	65.9	1.52	28.5232	568.9	21.047	34	33	18	12
Sample #11	71	66.7	1.54	28.1245	514.9	19.427	25.5	25	20	20
Sample #12	60	64	1.59	25.3155	511	19.31	22	22	18	13
Sample #13	71	66.6	1.63	25.0668	562.8	20.864	21.5	20.5	20	10
Sample #14	64	58.5	1.48	26.7075	495	18.83	27	28	12	9
Sample #15	65	59	1.51	25.8761	609.6	22.268	23.5	23.5	16	12
Mean	66.2	65.74	1.51333	28.7917	517.327	19.4998	23.2	22.8	15.9333	11.4
SD	5.1989	6.78652	0.0551189	3.4941	57.7993	1.73398	4.54658	4.66292	2.96327	2.72029
